# A toolbox of astrocyte-specific, serotype-independent adeno-associated viral vectors using microRNA targeting sequences

**DOI:** 10.1101/2023.02.21.529451

**Authors:** Amy J. Gleichman, Riki Kawaguchi, Michael V. Sofroniew, S. Thomas Carmichael

## Abstract

Astrocytes, one of the most prevalent cell types in the central nervous system (CNS), are critically involved in neural function in both health and disease. Genetically manipulating astrocytes is an essential tool in understanding and affecting their roles. Adeno-associated viruses (AAVs) enable rapid genetic manipulation; however, astrocyte specificity of AAVs can be limited, with high off-target expression in neurons and sparsely in endothelial cells. Here, we report the development of a cassette of four copies of six miRNA targeting sequences (4×6T) which triggers transgene degradation specifically in neurons and endothelial cells. When used in combination with the GfaABC1D promoter, 4×6T increases astrocytic specificity of Cre with a viral reporter from <50% to >99% in multiple serotypes in mice, and confers astrocyte specificity in two inducible forms of Cre; Dre; and reporters. We also present empty vectors to add 4×6T to other cargo, independently and in Cre/Dre-dependent forms. This toolbox of AAVs provides a way to rapidly manipulate astrocytes throughout the CNS, is compatible with different AAV serotypes, and demonstrates the efficacy of using multiplexed miRNA targeting sequences to decrease expression in multiple off-target cell populations simultaneously.

---

Astrocytes comprise roughly 20-40% of the cells in the CNS and are found across all brain regions^1^. They play crucial roles in both physiological and pathological states and across the lifespan^2^. The ability to specifically genetically manipulate astrocytes is critical in order to understand and alter astrocytic functions; to this end, viral vectors can offer experimental flexibility, speed, and selectivity^3^. Adeno-associated viruses (AAVs) are widely used viral vectors due to their safety profile, limited toxicity, and the natural occurrence of serotypes with different tropism. Furthermore, engineered AAV capsids can confer new properties on the virus. For example, newly developed AAV capsids such as PHP.eB^4^ are systemically deliverable; these viruses can be injected into mice intravenously (IV), cross the blood-brain barrier, and transduce cells throughout the CNS with a single injection.

Implementing these new vectors in astrocytes, however, is complicated by non-astrocytic expression, despite the use of astrocyte-specific promoters. This expression is variable and depends on the capsid used^5^ and the cargo expressed^6,7^, but extensive neuronal expression can be observed and complicates the interpretation of results^6,8–10^. This is particularly problematic when delivering Cre recombinase, which requires only low expression levels for effective genetic recombination. One way to obtain serotype-independent specificity in viral vectors - that is, specificity that is compatible with different capsids - is through the use of microRNA (miRNA) targeting sequences^11^.

These targeting sequences are DNA sequences that will bind to specific miRNAs that are highly expressed in off-target cells but not in the cells of interest: in off-target cells, transgene mRNA will bind miRNAs and be degraded, but will be preserved in target cells and allow expression. One benefit to this approach to cell-type specificity is that these sequences can be used within the recombinant AAV genome, rather than the capsid, and therefore can improve specificity across serotypes. Using miR-124, this approach increased astrocyte selectivity in lentiviruses^12^ and in AAVs for expression of GFP^8,13^ and Cre^8^. While miR-124 targeting improves astrocyte specificity, off-target expression in neurons and endothelial cells was still readily observed, particularly with systemic Cre delivery^8^. This suggests that while miR targeting holds promise for astrocytic viral specificity, there is room for improvement, particularly when delivering recombinases.

Here, we developed a cassette of miRNA targeting sequences, comprised of four copies of each of six miRNAs, to de-target neurons and endothelial cells simultaneously and improve astrocytic specificity in AAV vectors across multiple serotypes and a variety of cargo, including multiple recombinases. This combined toolbox of vectors presents improved options for astrocyte-specific viral manipulation.
