## Supplemental Data 3 for "A toolbox of astrocyte-specific, serotype-independent adeno-associated viral vectors using microRNA targeting sequences"

### Sheet: Sheet1
GeneName	log2FC_input_intracortical4x6T_v_Aldh1	log2FC_input_systemic4x6T_v_Aldh1	log2FC_input_AAV2.5_v_Aldh1	log2FC_IP_intracortical4x6T_v_Aldh1	log2FC_IP_systemic4x6T_v_Aldh1	log2FC_IP_AAV2.5_v_Aldh1	pVal_input_intracortical4x6T_v_Aldh1	pVal_input_systemic4x6T_v_Aldh1	pVal_input_AAV2.5_v_Aldh1	pVal_IP_intracortical4x6T_v_Aldh1	pVal_IP_systemic4x6T_v_Aldh1	pVal_IP_AAV2.5_v_Aldh1	FDR_input_intracortical4x6T_v_Aldh1	FDR_input_systemic4x6T_v_Aldh1	FDR_input_AAV2.5_v_Aldh1	FDR_IP_intracortical4x6T_v_Aldh1	FDR_IP_systemic4x6T_v_Aldh1	FDR_IP_AAV2.5_v_Aldh1
Extl1	0.0877096	0.0858326	0.089633	-0.783235	0.119893	0.176118	0.479738	0.490948	0.470605	2.68853e-06	0.367098	0.186457	0.999785	0.999759	0.987175	0.000399454	0.623145	0.264244
Psmb8	0.0933419	-0.17857	-0.378243	1.46359	0.230312	-0.0986938	0.712299	0.506764	0.166261	3.8703e-06	0.438249	0.745891	0.999785	0.999759	0.979812	0.000519365	0.679921	0.803178
Ephx1	0.214242	0.122526	0.0830624	0.92893	0.101798	-0.258664	0.316175	0.573288	0.699227	5.97799e-06	0.563212	0.151572	0.999785	0.999759	0.994695	0.000688198	0.769759	0.22197
Hist1h4h	0.504376	0.494781	1.14191	1.217	0.808261	0.258059	0.332269	0.353499	0.0240791	1.19195e-05	0.00218484	0.315096	0.999785	0.999759	0.979812	0.000964495	0.0280473	0.406815
Ptx3	0.0500454	0.419616	-0.754693	1.69374	-0.582896	-0.643346	0.950275	0.597336	0.396137	3.11922e-05	0.202865	0.158306	0.999785	0.999759	0.982225	0.00175758	0.453463	0.230285
Arl4d	-0.220277	-0.410402	0.129713	-2.13552	-1.56606	-0.29079	0.513453	0.244971	0.691974	5.3553e-05	0.000611911	0.408776	0.999785	0.999759	0.994695	0.0024307	0.011607	0.500857
Timp1	0.536623	0.0148207	-0.331048	2.57519	0.486228	1.16933	0.384488	0.982177	0.625291	0.000104806	0.483496	0.0762396	0.999785	0.999759	0.99412	0.00389061	0.713569	0.125804
Elovl7	0.383613	0.0962822	0.0901387	1.01768	0.219287	0.346128	0.041901	0.614849	0.632048	0.000143739	0.394045	0.172831	0.999785	0.999759	0.994525	0.00479982	0.645733	0.247795
Ackr3	-0.42825	-0.306851	-0.192218	-1.03279	-0.553416	-0.38931	0.0429911	0.145707	0.340612	0.000179411	0.0197871	0.0840925	0.999785	0.999759	0.979812	0.00557724	0.117639	0.136529
Angpt2	-0.230647	0.384933	0.104245	-4.82031	-1.48346	-1.23118	0.701238	0.497981	0.855669	0.000217617	0.0384016	0.0655085	0.999785	0.999759	0.996914	0.00627373	0.177052	0.11077
Icam1	-0.119264	-0.158711	-0.370179	1.6853	-0.160683	-0.0533955	0.662762	0.575002	0.198639	0.000344339	0.754075	0.915663	0.999785	0.999759	0.979812	0.00869094	0.885074	0.9374
Cox20	0.0230305	0.071954	-0.0297124	0.461761	0.362073	-0.0421902	0.847826	0.555791	0.806202	0.000351304	0.00395308	0.726159	0.999785	0.999759	0.996914	0.0087818	0.0425511	0.786912
Pxdc1	0.0272257	-0.107555	-0.10039	0.96547	0.0113911	0.0891037	0.902772	0.643691	0.659187	0.000390677	0.966568	0.737246	0.999785	0.999759	0.994695	0.00930557	0.985505	0.795749
Gbp2	0.435069	0.228655	-0.757099	1.41014	-1.324	-1.08149	0.308886	0.608671	0.138232	0.000393021	0.0139037	0.0307967	0.999785	0.999759	0.979812	0.00932077	0.0948426	0.0587464
Arpc1b	0.259922	0.106413	0.0869399	0.659638	0.146244	0.0316652	0.0902155	0.490917	0.568675	0.000405729	0.407468	0.85696	0.999785	0.999759	0.992649	0.00953838	0.657772	0.891626
S100a10	-0.220068	-0.277996	0.01544	0.577897	-0.259426	-0.155788	0.120014	0.0573553	0.910136	0.000464635	0.112925	0.325451	0.999785	0.999759	0.997566	0.0103308	0.329271	0.417639
Bcl3	1.17706	-0.0440236	0.226509	4.33431	1.0951	2.27378	0.152101	0.962318	0.799367	0.000502075	0.414726	0.0723081	0.999785	0.999759	0.996914	0.01088	0.662847	0.120291
Tap1	0.182667	0.142531	-0.0386796	1.00528	0.136279	-0.467457	0.56132	0.660205	0.905043	0.000574362	0.637207	0.136813	0.999785	0.999759	0.997198	0.0119895	0.818652	0.204077
Wnk4	0.370059	-0.020229	0.186437	-1.4425	-0.608648	-0.572999	0.178101	0.944904	0.505023	0.000651981	0.0729488	0.0843144	0.999785	0.999759	0.990221	0.0131522	0.25562	0.13685
Xaf1	-0.221136	-0.411267	-0.422789	1.0259	0.16431	0.16501	0.309677	0.0781473	0.0649523	0.000662013	0.583998	0.579222	0.999785	0.999759	0.979812	0.0132414	0.783826	0.659922
Trim30a	-0.216266	-0.257812	-0.686154	3.16679	1.26441	1.99682	0.653361	0.608203	0.196036	0.000683286	0.193758	0.0328368	0.999785	0.999759	0.979812	0.0135435	0.44139	0.061922
Ccnb1	0.43504	0.461388	0.051723	3.52043	0.394315	0.456935	0.473562	0.456279	0.934951	0.00073912	0.732915	0.689788	0.999785	0.999759	0.998692	0.0142578	0.873009	0.756069
Cerk	0.00191057	-0.0707905	-0.103239	-0.307647	0.00799919	0.018881	0.980665	0.37537	0.197897	0.000815718	0.922922	0.81882	0.999785	0.999759	0.979812	0.0152453	0.964203	0.86115
Gng11	0.326461	0.0689905	0.149977	0.673594	0.266945	-0.233314	0.115733	0.7468	0.472365	0.00100023	0.175618	0.255445	0.999785	0.999759	0.987175	0.0176264	0.419152	0.34266
Psmb9	0.377098	0.259896	0.0275257	0.91534	-0.100574	-0.179429	0.15091	0.337655	0.919241	0.00100347	0.726588	0.531646	0.999785	0.999759	0.998113	0.0176404	0.870174	0.616643
Efnb3	0.31977	0.0140088	-0.109762	1.224	0.294876	0.63834	0.106379	0.943953	0.581646	0.0010169	0.429616	0.0788838	0.999785	0.999759	0.99388	0.0177464	0.673373	0.129436
Trim47	-0.0648343	-0.246601	-0.51396	0.708581	-0.070019	-0.206902	0.766899	0.288535	0.0340474	0.00125392	0.750088	0.35063	0.999785	0.999759	0.979812	0.020118	0.882549	0.442933
Rps17	-0.159419	-0.255195	-0.129645	0.550349	0.257422	0.169132	0.267531	0.0913962	0.366742	0.00131198	0.119853	0.299917	0.999785	0.999759	0.979812	0.0206298	0.340893	0.391451
Cxxc5	0.248864	0.192804	0.137759	0.443316	0.169635	0.200497	0.0468523	0.120843	0.262032	0.00135652	0.191452	0.123149	0.999785	0.999759	0.979812	0.0211303	0.438902	0.187052
Far1	-0.0157404	0.00269414	0.0960327	-0.497656	-0.435312	-0.102139	0.906485	0.984057	0.474441	0.0014576	0.00449162	0.467782	0.999785	0.999759	0.987175	0.0222397	0.0462763	0.557443
Mxra7	0.0934047	0.0969545	0.136305	0.384518	-0.0204724	-0.091799	0.352128	0.340861	0.177921	0.00151106	0.859346	0.427968	0.999785	0.999759	0.979812	0.0227546	0.937392	0.519472
Pabpc4l	-1.96605	-0.144605	-0.306313	3.25685	0.824093	1.73825	0.0212559	0.825978	0.641512	0.00151413	0.455817	0.0976636	0.999785	0.999759	0.994695	0.0227646	0.693027	0.154411
Adamtsl5	0.201173	0.111797	0.179632	-0.574581	0.105013	-0.385566	0.263091	0.542538	0.319677	0.00181944	0.513745	0.0256163	0.999785	0.999759	0.979812	0.0255918	0.735283	0.0502443
Fas	-0.942136	-0.213196	-0.588918	1.19118	-0.187462	-0.0290717	0.00591419	0.474406	0.0619677	0.00184793	0.650035	0.941814	0.999785	0.999759	0.979812	0.0258166	0.826695	0.957503
Col17a1	-1.80625	-1.0032	0.69109	4.58215	-0.00252336	0.275358	0.10376	0.327316	0.401945	0.00184855	0.998861	0.875537	0.999785	0.999759	0.982623	0.0258166	0.999416	0.906198
Zfas1	-0.0469491	-0.0791128	-0.0366685	0.58091	0.455758	0.31766	0.734414	0.578147	0.791587	0.00196503	0.0137052	0.0792595	0.999785	0.999759	0.996914	0.0268187	0.0938149	0.129934
Fgl2	0.631848	0.407578	-0.178275	-3.17114	-3.63252	-1.513	0.245114	0.474279	0.766076	0.00205549	0.00126635	0.0479254	0.999785	0.999759	0.996914	0.0274675	0.0194314	0.0854102
Dmwd	0.0929536	0.0415415	-0.05555	-0.27907	-0.315365	-0.146774	0.266926	0.618538	0.505685	0.00220835	0.000695419	0.0877876	0.999785	0.999759	0.990221	0.0288447	0.0127434	0.141351
Aspg	-0.0656173	-0.35983	-0.526552	0.913582	0.654472	0.415466	0.836928	0.301689	0.133824	0.00239669	0.0280926	0.159299	0.999785	0.999759	0.979812	0.0302746	0.145969	0.231481
Stk36	-0.247841	-0.486224	-0.00619031	-0.676773	-0.3061	-0.438045	0.336715	0.0818022	0.98017	0.00247678	0.128665	0.0339165	0.999785	0.999759	0.999357	0.0309133	0.354341	0.0636302
Mamdc2	0.744494	0.955337	0.623699	0.967692	-0.359037	-0.441302	0.11111	0.0438972	0.187525	0.00265258	0.312568	0.215042	0.999785	0.999759	0.979812	0.0324031	0.576176	0.297295
Adamts1	0.498775	0.44359	0.248069	0.70027	0.626699	0.0933295	0.0362603	0.0669461	0.298045	0.00279319	0.00707831	0.682485	0.999785	0.999759	0.979812	0.0333909	0.062332	0.7502
Arnt2	-0.0494332	-0.0515935	-0.237653	-0.35395	-0.198306	-0.216043	0.644569	0.631281	0.0329911	0.00279014	0.0776658	0.0553754	0.999785	0.999759	0.979812	0.0333909	0.264789	0.096273
Zfp786	0.118469	-0.0721171	-0.116935	1.17803	0.623157	0.840214	0.602658	0.762972	0.619922	0.00283371	0.116535	0.0315596	0.999785	0.999759	0.99388	0.0336776	0.335654	0.0599266
Tsc22d1	-0.269133	-0.0560924	0.265761	-0.654138	-0.599322	-0.343659	0.17806	0.77585	0.180833	0.00286965	0.00573149	0.0966316	0.999785	0.999759	0.979812	0.0339905	0.0543825	0.153037
Gsk3b	-0.26255	-0.186907	-0.157225	-0.374793	-0.187311	-0.187887	0.0277758	0.111498	0.175993	0.00288802	0.114207	0.112281	0.999785	0.999759	0.979812	0.0341146	0.331339	0.173126
Gpatch2l	0.127713	0.0880312	-0.1313	-0.50169	-0.297245	0.0266225	0.316479	0.493186	0.310381	0.00289922	0.0600596	0.857248	0.999785	0.999759	0.979812	0.0341909	0.228529	0.89184
Ppargc1a	-0.159918	-0.08889	-0.137646	-0.429664	-0.0744004	-0.271481	0.244913	0.516605	0.315812	0.00292118	0.576514	0.048469	0.999785	0.999759	0.979812	0.0343598	0.778815	0.0861804
Irs2	0.0724194	-0.121197	-0.123036	-0.585193	-0.293592	0.353817	0.662528	0.470983	0.462361	0.00317838	0.112608	0.0508722	0.999785	0.999759	0.986933	0.0362369	0.32886	0.0897513
Ppp1r3b	-0.0217265	-0.132462	-0.412225	-3.16878	-4.46433	-1.12138	0.960406	0.772121	0.37822	0.00321104	0.000349889	0.137941	0.999785	0.999759	0.979812	0.0364362	0.00799086	0.205489
Map3k14	-0.464212	-0.209218	-0.329824	0.883567	0.649188	0.204098	0.0366659	0.331476	0.127695	0.00328265	0.0295976	0.493602	0.999785	0.999759	0.979812	0.0369373	0.151172	0.581983
Bst2	0.187748	0.000457664	-0.132316	0.787687	0.215524	-0.518944	0.521225	0.998809	0.665214	0.0034088	0.420558	0.080596	0.999785	0.999759	0.994695	0.0376905	0.66707	0.131797
Sbno2	0.137675	0.222268	-0.202113	0.700724	0.514539	0.199821	0.483711	0.26736	0.325765	0.00358867	0.0303945	0.394586	0.999785	0.999759	0.979812	0.0390139	0.153567	0.486866
Arrdc3	-0.0847504	-0.190029	-0.234642	0.704087	0.286389	0.463339	0.616673	0.27124	0.174424	0.00362962	0.224762	0.0491547	0.999785	0.999759	0.979812	0.0393467	0.479745	0.0871767
Arsg	0.26199	-0.125299	-0.0992449	0.915207	0.542021	0.425951	0.161414	0.51801	0.601916	0.00370896	0.0821381	0.169268	0.999785	0.999759	0.99388	0.0398865	0.273942	0.243639
Zfp868	-0.177732	-0.136497	-0.031492	-0.391947	-0.109326	-0.109092	0.100651	0.211345	0.764252	0.00395408	0.377543	0.373501	0.999785	0.999759	0.996914	0.0416722	0.632067	0.466121
Anxa4	0.409376	0.288508	0.0948465	1.00286	0.332214	-0.209896	0.325701	0.501957	0.825268	0.0041698	0.342917	0.564359	0.999785	0.999759	0.996914	0.0432494	0.603021	0.646739
Ddx31	-0.0206868	-0.142656	-0.159084	0.723013	0.0085512	0.510739	0.908923	0.449455	0.39137	0.00515453	0.97403	0.0445856	0.999785	0.999759	0.982225	0.0495245	0.988024	0.0802793
Fam110b	0.00797984	-0.0259858	0.058506	-0.384816	-0.550219	-0.21001	0.956157	0.859583	0.687164	0.0183589	0.00141569	0.176869	0.999785	0.999759	0.994695	0.109178	0.0209856	0.252728
Cebpb	0.342093	0.188858	0.261397	-0.636423	-1.00064	-0.078043	0.0757261	0.330913	0.173764	0.0189522	0.000849455	0.745313	0.999785	0.999759	0.979812	0.111237	0.0146615	0.802716
Tpm2	0.255982	0.0224552	0.206813	-0.673399	-1.15478	0.391323	0.219333	0.917053	0.323565	0.0302776	0.00116575	0.138352	0.999785	0.999759	0.979812	0.150221	0.0183681	0.205969
Tmem86a	0.0936124	0.0805884	0.0739748	0.302061	0.413671	-0.103943	0.475513	0.545684	0.574089	0.0333923	0.00445179	0.462022	0.999785	0.999759	0.992649	0.158477	0.0461079	0.55193
Zmym6	0.0673157	-0.0301175	-0.227518	0.523284	0.754038	0.394911	0.727562	0.879491	0.258654	0.035757	0.00296752	0.10857	0.999785	0.999759	0.979812	0.165247	0.0349201	0.168521
Cab39l	0.0170898	-0.105064	-0.00703469	-0.245439	-0.363285	-0.0673079	0.86376	0.303353	0.943847	0.0384668	0.0035075	0.549574	0.999785	0.999759	0.998692	0.172907	0.0390013	0.633459
Rrbp1	-0.0368473	-0.0727681	-0.00805292	0.291595	0.439819	0.204054	0.822182	0.664047	0.960871	0.0460857	0.00363523	0.156108	0.999785	0.999759	0.998692	0.190771	0.0400709	0.227532
Myc	0.174997	-0.00674338	0.00932954	-0.404528	-0.845905	-0.405259	0.45335	0.977935	0.968786	0.0563108	0.000519905	0.0535279	0.999785	0.999759	0.998813	0.214189	0.0104489	0.0936489
Parp16	0.145758	-0.261734	-0.213135	0.375593	0.593452	0.198574	0.443255	0.207451	0.288337	0.0628463	0.00397199	0.320202	0.999785	0.999759	0.979812	0.229009	0.042667	0.412005
C4b	0.653086	-0.0987161	-0.360115	0.458772	-1.11766	-0.595314	0.069993	0.798764	0.360929	0.0675427	0.000287729	0.0273914	0.999785	0.999759	0.979812	0.238549	0.00714526	0.0531756
Mrc2	0.0478561	-0.309214	-0.61033	-0.908439	-2.54049	-0.486747	0.88635	0.39239	0.103128	0.152449	0.00461332	0.395923	0.999785	0.999759	0.979812	0.388586	0.0472374	0.48821
Slc36a2	0.589477	0.305782	-0.530826	0.462115	-2.1792	-0.366838	0.43989	0.704139	0.540943	0.152681	8.99913e-05	0.300036	0.999785	0.999759	0.990897	0.389029	0.0030563	0.391584
Tgm2	-0.489814	-0.423526	-0.661331	-0.436957	-1.14074	-0.179996	0.0126007	0.0317224	0.00152374	0.174074	0.00297335	0.553551	0.999785	0.999759	0.979812	0.418758	0.0349506	0.63717
Mob3c	0.0766058	0.0546232	-0.013651	-0.335081	-1.02421	-0.474816	0.752319	0.826598	0.955802	0.175714	0.000574947	0.060775	0.999785	0.999759	0.998692	0.42069	0.0111107	0.104028
Nfkb1	0.352471	0.314363	0.435031	0.286438	0.825058	0.507476	0.0644295	0.106296	0.0240558	0.229468	0.000792118	0.0321059	0.999785	0.999759	0.979812	0.488823	0.013959	0.0607397
Pawr	0.300401	0.0632024	0.103044	0.302977	-1.58213	-0.558018	0.261803	0.821896	0.706293	0.250171	9.25323e-05	0.0622245	0.999785	0.999759	0.994695	0.512948	0.00310429	0.106165
Intu	-0.139553	0.160305	-0.162064	-0.200619	-0.705777	-0.351871	0.493854	0.428634	0.431591	0.260981	0.000654587	0.0553202	0.999785	0.999759	0.986105	0.524408	0.0121812	0.0962003
Cdca7l	-0.72357	0.440452	-0.0366448	-0.826072	-4.69187	-0.347381	0.246928	0.425707	0.948679	0.264405	0.00010336	0.611737	0.999785	0.999759	0.998692	0.527954	0.00337836	0.688184
Rbm20	-0.152696	0.118553	-0.127639	-0.243392	0.640777	-0.356991	0.52904	0.622689	0.599865	0.293021	0.00410291	0.128591	0.999785	0.999759	0.99388	0.557135	0.0434877	0.194023
Snx20	-0.216479	-0.178835	-0.354756	0.443168	1.34527	0.642787	0.43344	0.526495	0.213531	0.356874	0.00416752	0.171671	0.999785	0.999759	0.979812	0.617156	0.0439645	0.246525
Prss56	-0.0544593	1.13958	-0.221847	-0.518723	-2.86776	-1.36327	0.963018	0.294048	0.85447	0.385153	0.00214672	0.0472957	0.999785	0.999759	0.996914	0.64116	0.0277391	0.0844342
Phf11d	0.410256	0.495691	-2.5717	0.540734	-3.20874	-1.02768	0.480064	0.402391	0.0041578	0.416113	0.00292596	0.18863	0.999785	0.999759	0.979812	0.668572	0.0345251	0.266764
Gfod2	0.110694	0.00293563	-0.00936708	-0.0922916	-0.429143	0.247378	0.265493	0.976673	0.924908	0.433462	0.00124686	0.0351184	0.999785	0.999759	0.998692	0.682775	0.0192006	0.0655663
Fbxo46	-0.123926	-0.148415	-0.137211	0.112158	0.470572	0.318562	0.340981	0.266741	0.295608	0.466218	0.00320825	0.0392029	0.999785	0.999759	0.979812	0.709079	0.036791	0.0719914
Tchp	-0.139665	-0.0468	-0.107777	-0.114738	-0.57986	-0.231342	0.404101	0.782034	0.520026	0.486695	0.00212334	0.168052	0.999785	0.999759	0.990897	0.722634	0.0275366	0.242212
Wdr5b	0.158494	0.239158	0.206173	-0.091949	0.620625	-0.249439	0.369581	0.185389	0.244703	0.642373	0.00179312	0.218254	0.999785	0.999759	0.979812	0.823887	0.0244765	0.300975
Clcn2	-0.0111819	0.0474094	0.0994729	-0.0271506	0.247467	0.17021	0.887241	0.550588	0.212072	0.734088	0.00362181	0.0380876	0.999785	0.999759	0.979812	0.877551	0.0399842	0.0702478
Kctd6	-0.0809474	0.0286393	0.0392986	-0.0232875	-0.355869	-0.0491151	0.411214	0.771324	0.687571	0.82656	0.00256343	0.643436	0.999785	0.999759	0.994695	0.924079	0.0312545	0.7162
P3h2	0.204751	0.33188	0.0852817	-0.0345579	-1.67699	-0.293898	0.495381	0.277869	0.780744	0.916588	0.000496969	0.389367	0.999785	0.999759	0.996914	0.965651	0.0101197	0.481527
Lbp	0.49689	-0.982142	-0.246086	0.0653352	-3.85411	-0.0945721	0.26241	0.0841116	0.611631	0.928072	0.0025909	0.896384	0.999785	0.999759	0.99388	0.970441	0.0315359	0.922604
